# Mapping the cellular and molecular organization of mouse cerebral aging by single-cell transcriptome imaging

**DOI:** 10.1101/2022.09.14.508048

**Authors:** William E. Allen, Timothy R. Blosser, Zuri A. Sullivan, Catherine Dulac, Xiaowei Zhuang

## Abstract

The cellular diversity and complex organization of the brain have hindered systematic characterization of age-related changes in its cellular and molecular architecture, limiting our ability to understand the mechanisms underlying its functional decline during aging. Here we generated a high-resolution cell atlas of brain aging within the frontal cortex and striatum using spatially resolved single-cell transcriptomics and quantified the changes in gene expression and spatial organization of major cell types in these brain regions over the lifespan of mice. We observed substantially more pronounced changes in the composition, gene expression and spatial organization of non-neuronal cells over neurons. Our data revealed molecular and spatial signatures of glial and immune cell activation during aging, particularly enriched in subcortical white matter, and identified both similarities and notable differences in cell activation patterns induced by aging and systemic inflammatory challenge. These results provide critical insights into age-related decline and inflammation in the brain.
