## Supplemental Table 1 for "Mapping the cellular and molecular organization of mouse cerebral aging by single-cell transcriptome imaging"

### Sheet: Celltype Codebook
Table S1: MERFISH codebooks for the cell-type marker gene and aging-related gene panels. The "Celltype Codebook" sheet contains the codebook for genes that are cell type markers and the "Aging Codebook" sheet contains the codebook for aging-related genes. The first column lists the gene names. The following columns list the binary values for each of the 20 bits and each bit is indicated by name o…
Gene	RS0015	RS0083	RS0095	RS0109	RS0175	RS0237	RS0247	RS0255	RS0307	RS0332	RS0343	RS0384	RS0406	RS0451	RS0468	RS0548	RS0578	RS0584	RS0639	RS0707
Abi3	0	1	0	0	0	0	1	0	0	0	0	0	0	0	0	1	0	1	0	0
Acta2	0	0	1	0	0	0	0	0	0	1	0	0	1	0	0	0	1	0	0	0
Adora2a	0	0	0	0	0	0	0	0	1	1	0	0	0	1	0	0	0	1	0	0
Aif1	1	0	0	0	0	1	0	1	0	0	0	0	0	0	0	0	0	0	1	0
Aldoc	0	1	0	1	0	0	0	0	1	0	0	0	0	0	0	1	0	0	0	0
Anln	0	0	0	0	0	0	0	0	0	1	0	0	1	0	1	0	0	0	0	1
Ano2	0	0	0	1	0	0	0	1	0	1	0	1	0	0	0	0	0	0	0	0
Apln	0	0	0	1	0	0	0	0	0	0	1	1	1	0	0	0	0	0	0	0
Aqp4	0	0	0	1	0	0	0	0	0	0	1	0	0	0	1	0	0	0	0	1
B2m	0	0	1	0	1	0	0	0	0	0	1	0	0	1	0	0	0	0	0	0
Bcl11b	1	0	0	0	1	0	0	0	0	0	0	0	0	0	0	1	0	1	0	0
Bgn	0	0	1	0	0	1	0	0	0	1	0	0	0	1	0	0	0	0	0	0
Bmp4	0	1	1	0	0	0	0	0	0	0	0	0	1	0	0	0	0	0	1	0
Bnc2	1	0	0	0	0	0	0	0	1	0	0	0	0	0	0	0	1	1	0	0
C1qa	1	0	0	1	0	1	0	0	0	0	1	0	0	0	0	0	0	0	0	0
C1qc	0	0	1	0	0	0	1	0	0	0	0	0	0	1	0	0	0	1	0	0
C1ql1	0	0	1	1	1	0	0	0	0	0	0	0	0	0	0	1	0	0	0	0
C3	1	0	1	0	0	0	0	0	0	0	0	0	0	0	0	0	0	1	0	1
C4b	0	1	0	0	0	0	1	0	0	0	0	0	0	1	1	0	0	0	0	0
Calb1	1	0	0	1	0	0	1	1	0	0	0	0	0	0	0	0	0	0	0	0
Calb2	0	0	1	0	0	0	0	1	0	0	0	0	0	0	0	0	0	1	1	0
Car3	1	0	0	0	0	0	0	0	0	1	0	0	0	1	0	0	0	0	0	1
Ccl2	1	0	0	0	0	1	0	0	0	0	0	0	0	0	0	0	1	0	0	1
Ccn2	0	1	0	0	0	1	0	0	0	1	1	0	0	0	0	0	0	0	0	0
Ccr2	0	0	0	0	0	0	1	1	1	0	0	0	0	0	0	1	0	0	0	0
Cd14	0	0	1	1	0	0	0	0	0	0	0	0	0	0	0	0	1	0	0	1
Cd19	0	1	0	0	0	0	0	0	0	0	0	1	0	0	1	0	0	0	0	1
Cd1d1	0	1	0	0	0	0	0	1	0	0	0	1	0	1	0	0	0	0	0	0
Cd24a	0	0	0	0	0	0	1	0	1	0	0	0	0	1	0	0	1	0	0	0
Cd300c2	0	0	1	0	0	1	1	0	1	0	0	0	0	0	0	0	0	0	0	0
Cd3e	0	0	0	0	0	0	0	0	1	0	0	1	1	0	0	0	0	1	0	0
Cd47	1	0	0	0	0	0	0	0	0	1	0	1	0	0	1	0	0	0	0	0
Cdkn2a	1	0	0	0	1	0	0	0	0	0	0	0	0	0	1	0	1	0	0	0
Cdkn2b	0	0	0	1	0	0	1	0	1	0	0	0	0	0	1	0	0	0	0	0
Cgnl1	0	0	0	0	0	0	0	0	0	0	1	1	0	0	0	0	0	1	0	1
Chat	0	0	0	0	0	0	0	1	0	0	1	0	0	1	0	0	0	1	0	0
Chodl	0	0	0	0	0	0	0	0	0	1	1	0	0	0	0	1	0	1	0	0
Chrna2	0	1	0	0	0	0	0	0	0	0	1	0	1	0	0	0	0	0	0	1
Cldn5	0	0	0	1	1	0	1	0	0	0	0	0	0	0	0	0	0	0	0	1
Clec10a	0	0	0	1	1	1	0	0	1	0	0	0	0	0	0	0	0	0	0	0
Clic4	0	0	0	0	0	0	0	0	0	1	0	1	0	0	0	0	1	0	1	0
Cnr1	0	1	1	0	0	0	0	0	1	0	0	0	0	1	0	0	0	0	0	0
Cpa6	0	0	0	0	0	0	0	0	0	0	0	1	0	0	1	0	1	1	0	0
Cpne5	0	0	0	0	0	0	0	0	0	0	1	0	0	1	1	0	0	0	1	0
Cpne7	0	1	0	0	0	0	0	0	0	1	0	0	0	0	0	0	1	1	0	0
Cpne9	1	0	0	0	0	0	0	1	0	0	0	0	0	0	0	1	0	0	0	1
Cr2	1	0	0	0	0	0	1	0	1	0	0	0	0	0	0	0	0	0	0	1
Crh	1	0	0	1	0	0	0	0	0	0	0	0	0	0	0	0	0	1	1	0
Crhbp	1	0	1	0	0	0	1	0	0	0	0	0	0	0	0	0	0	0	1	0
Crhr2	1	0	0	0	0	0	1	0	0	0	0	1	0	0	0	0	1	0	0	0
Crispld2	0	0	0	1	0	0	0	0	1	1	1	0	0	0	0	0	0	0	0	0
Csf1r	0	0	1	0	0	0	0	0	1	0	0	0	0	0	1	0	1	0	0	0
Cspg4	0	0	1	0	0	0	0	0	1	0	0	1	0	0	0	0	0	0	1	0
Ctla4	0	0	0	0	1	0	0	0	0	1	0	0	0	0	1	0	0	1	0	0
Ctps	0	0	0	0	0	0	0	0	0	1	0	1	1	0	0	1	0	0	0	0
Ctss	0	0	0	0	1	0	0	0	0	0	0	0	0	1	1	1	0	0	0	0
Cux2	0	0	0	0	0	0	0	0	1	0	0	0	1	1	1	0	0	0	0	0
Cx3cr1	0	1	0	0	0	0	0	0	0	0	0	0	0	0	1	0	0	1	1	0
Cxcl10	0	1	0	0	0	0	0	1	0	1	0	0	0	0	0	0	0	0	1	0
Cxcl9	0	0	0	0	0	0	1	1	0	0	0	1	0	0	1	0	0	0	0	0
Cyp27a1	0	0	0	0	0	1	0	0	0	0	0	0	0	1	0	1	0	0	1	0
Deptor	0	0	0	0	1	0	0	0	0	0	0	1	0	0	0	0	0	1	1	0
Dio2	0	1	0	0	0	0	0	0	1	0	1	1	0	0	0	0	0	0	0	0
Drd1	1	0	1	0	0	0	0	0	1	0	1	0	0	0	0	0	0	0	0	0
Drd2	0	0	1	0	0	0	0	0	0	0	1	1	0	0	0	0	1	0	0	0
Egfr	0	0	0	0	1	0	1	0	0	0	0	0	0	0	0	1	0	0	1	0
Emid1	0	0	0	0	1	0	0	1	0	0	0	0	1	0	0	1	0	0	0	0
Enpp6	1	0	0	0	0	0	0	0	1	0	0	0	0	0	1	1	0	0	0	0
Eomes	1	0	0	0	0	0	0	0	0	1	0	0	1	0	0	0	0	1	0	0
Exph5	0	0	0	0	0	1	0	0	0	0	1	0	0	0	1	0	0	1	0	0
F13a1	0	0	0	0	0	0	0	1	0	1	0	0	0	0	0	0	0	1	0	1
Fam107a	0	0	0	0	0	0	1	1	0	0	0	0	1	0	0	0	0	1	0	0
Fcgr1	1	0	0	0	0	0	0	1	1	0	0	0	0	1	0	0	0	0	0	0
Fezf2	0	0	0	0	0	0	0	0	1	0	0	1	0	1	0	1	0	0	0	0
Flt1	0	1	0	0	0	1	0	0	1	0	0	0	0	0	0	0	0	0	1	0
Fn1	0	0	1	0	0	0	0	0	0	0	0	1	0	1	1	0	0	0	0	0
Foxj1	0	0	0	0	0	0	0	0	1	0	0	0	1	0	0	1	1	0	0	0
Foxp2	0	1	0	0	0	1	1	0	0	0	0	0	1	0	0	0	0	0	0	0
Foxp3	0	0	0	0	0	1	0	0	1	0	0	0	0	0	0	1	0	1	0	0
Gad1	0	0	0	0	0	0	0	0	0	0	0	0	0	1	1	0	1	0	0	1
Gad2	0	0	0	1	0	1	0	1	0	0	0	0	0	0	0	1	0	0	0	0
Gata3	0	0	0	0	0	0	0	0	0	1	1	0	0	1	0	0	1	0	0	0
Gbp10	0	0	0	0	0	1	1	0	0	1	0	0	0	0	1	0	0	0	0	0
Gbp6	0	0	0	0	1	0	0	0	0	1	1	0	0	0	0	0	0	0	0	1
Gdpd4	0	1	0	0	1	1	0	0	0	0	0	0	0	1	0	0	0	0	0	0
Gfap	0	1	0	0	0	0	1	1	0	0	1	0	0	0	0	0	0	0	0	0
Grin2c	0	1	1	0	0	0	0	1	0	0	0	0	0	0	0	1	0	0	0	0
Gsdmd	1	0	0	1	0	0	0	0	0	1	0	0	0	0	0	0	1	0	0	0
H2-Ab1	0	0	0	0	0	1	0	1	0	0	0	0	0	0	1	0	1	0	0	0
Hexb	0	0	0	0	0	0	0	1	0	1	1	0	1	0	0	0	0	0	0	0
Hpse	0	0	0	0	0	0	1	1	0	0	0	0	0	1	0	0	0	0	1	0
Htr4	0	0	0	0	0	0	0	1	1	0	0	1	0	0	0	0	0	0	0	1
Ifi44	0	0	0	1	0	0	0	0	0	0	0	0	1	0	0	1	0	1	0	0
Ifit3	0	0	0	0	0	1	0	1	0	0	0	0	1	1	0	0	0	0	0	0
Ifitm3	0	0	1	0	0	1	0	0	0	0	0	0	1	0	0	1	0	0	0	0
Ifna12	0	0	0	1	0	1	0	0	0	0	0	0	0	1	1	0	0	0	0	0
Ifna16	0	0	0	0	0	0	0	1	1	0	0	0	0	0	1	0	0	0	1	0
Ifna2	0	0	0	0	0	1	0	0	0	0	0	1	0	0	1	0	0	0	1	0
Ifng	0	0	0	1	0	0	0	0	0	0	0	0	1	0	1	0	1	0	0	0
Igf2	1	0	0	0	1	0	0	0	0	0	0	1	0	1	0	0	0	0	0	0
Il10	0	0	0	1	0	0	1	0	0	0	1	0	0	0	0	0	0	1	0	0
Il12a	1	1	0	0	0	0	0	0	0	0	1	0	0	0	0	0	0	1	0	0
Il13	0	1	0	0	0	0	0	0	0	0	1	0	0	0	1	0	1	0	0	0
Il15ra	0	0	1	0	1	0	0	0	0	0	0	1	0	0	0	0	0	0	0	1
Il17a	1	0	0	0	0	0	1	0	0	0	0	0	1	0	1	0	0	0	0	0
Il17f	0	1	0	1	0	0	0	0	0	1	0	0	1	0	0	0	0	0	0	0
Il18	0	0	0	0	1	0	0	1	1	0	1	0	0	0	0	0	0	0	0	0
Il1b	0	0	1	0	0	1	0	0	0	0	1	0	0	0	0	0	0	0	0	1
Il22	0	0	0	0	0	0	0	1	0	0	0	0	1	0	0	0	1	0	0	1
Il23a	0	0	0	0	1	1	0	0	0	0	0	0	1	0	0	0	0	0	1	0
Il2ra	0	0	0	1	0	0	0	0	1	0	0	0	0	0	0	0	1	0	1	0
Il2rb	0	0	0	1	1	0	0	1	0	0	0	0	0	0	0	0	1	0	0	0
Il2rg	0	0	1	0	0	0	0	0	0	0	1	0	1	0	0	0	0	1	0	0
Il33	0	0	0	0	0	0	0	0	1	1	0	0	0	0	0	1	0	0	1	0
Il4	0	0	0	1	0	0	0	0	0	1	0	0	0	0	1	1	0	0	0	0
Il5	0	0	0	0	0	1	1	0	0	0	0	0	0	0	0	0	0	1	0	1
Il6	0	0	0	1	0	0	0	0	0	0	0	1	0	1	0	0	1	0	0	0
Il7r	0	0	0	0	0	0	1	0	1	1	0	1	0	0	0	0	0	0	0	0
Irf3	0	0	1	0	0	0	0	0	0	0	0	0	1	1	0	0	0	0	0	1
Irf7	0	0	0	0	1	0	0	0	0	0	0	0	1	1	0	0	1	0	0	0
Itgae	1	0	0	0	0	0	0	0	0	0	0	0	1	0	0	0	0	0	1	1
Itgam	1	0	0	0	0	0	1	0	0	0	0	0	0	1	0	1	0	0	0	0
Itgax	0	1	0	0	0	0	0	0	0	0	0	0	1	1	0	0	0	1	0	0
Itgb2	0	1	1	0	1	0	0	0	0	0	0	0	0	0	0	0	1	0	0	0
Itpr2	0	0	0	0	0	0	1	0	0	0	1	0	0	0	0	0	1	0	0	1
Kcnip2	0	1	0	0	0	0	1	0	0	0	0	1	0	0	0	0	0	0	1	0
Kcnj8	0	0	0	1	0	0	1	0	0	1	0	0	0	1	0	0	0	0	0	0
Klrb1	0	0	0	0	0	0	0	0	0	0	0	0	0	0	1	1	0	1	0	1
Klrg1	0	0	0	0	0	0	0	0	1	0	1	0	0	0	0	0	0	1	1	0
Klrk1	1	0	0	0	0	1	0	0	0	0	0	0	0	1	0	0	0	1	0	0
Lama1	0	0	0	0	0	1	1	0	0	0	0	0	0	0	0	1	1	0	0	0
Lamp5	1	0	0	1	0	0	0	0	1	0	0	1	0	0	0	0	0	0	0	0
Lhx6	1	0	0	0	1	0	0	0	1	0	0	0	0	0	0	0	0	0	1	0
Lmo1	0	1	0	0	1	0	0	1	0	0	0	0	0	0	1	0	0	0	0	0
Lsp1	0	1	1	0	0	0	0	0	0	0	0	1	0	0	0	0	0	1	0	0
Mbp	0	0	0	0	1	1	0	1	0	0	0	0	0	0	0	0	0	1	0	0
Mfge8	0	0	1	0	1	0	0	0	0	0	0	0	1	0	1	0	0	0	0	0
Mrc1	0	1	0	0	0	0	0	0	0	0	0	1	1	0	0	0	1	0	0	0
Ms4a1	1	0	0	0	1	0	1	0	0	1	0	0	0	0	0	0	0	0	0	0
Myh11	0	0	0	0	1	0	0	0	0	0	0	0	0	0	0	0	1	0	1	1
Ndst4	0	0	0	0	0	1	0	0	0	0	1	0	1	0	0	0	1	0	0	0
Nfkb1	0	0	0	1	0	0	0	0	1	0	0	0	1	0	0	0	0	0	0	1
Nfkbia	0	0	0	0	0	0	0	1	0	0	0	0	0	1	0	1	1	0	0	0
Nlrp1b	0	1	0	0	0	0	0	1	1	0	0	0	0	0	0	0	0	1	0	0
Nlrp3	1	0	1	0	0	1	0	0	0	0	0	0	0	0	1	0	0	0	0	0
Npr3	0	0	1	0	0	1	0	1	0	0	0	1	0	0	0	0	0	0	0	0
Nr4a2	1	0	0	0	0	0	0	1	0	0	0	1	0	0	0	0	0	1	0	0
Nxph2	0	1	0	0	0	0	1	0	0	1	0	0	0	0	0	0	0	0	0	1
Nxph4	0	0	0	0	0	1	0	0	0	0	1	1	0	1	0	0	0	0	0	0
Opalin	0	0	0	0	0	0	1	0	0	0	0	0	0	0	1	0	0	0	1	1
Osr1	0	1	0	1	1	0	0	0	0	0	0	1	0	0	0	0	0	0	0	0
Otof	1	0	0	0	0	0	0	0	0	1	1	0	0	0	0	0	0	0	1	0
Parp14	0	0	0	0	1	0	0	0	0	1	0	0	0	1	0	0	0	0	1	0
Pdcd1	0	0	0	0	0	0	1	0	0	0	0	0	0	0	0	0	1	1	1	0
Pdgfra	0	1	0	0	0	0	0	0	0	1	0	0	0	1	0	1	0	0	0	0
Pitpnm3	0	1	0	0	1	0	0	0	0	0	1	0	0	0	0	1	0	0	0	0
Plekhg3	0	0	0	0	0	0	0	0	0	0	1	0	1	1	0	1	0	0	0	0
Plp1	1	1	1	1	0	0	0	0	0	0	0	0	0	0	0	0	0	0	0	0
Prdm1	0	0	0	0	0	1	1	0	0	0	1	0	0	0	0	0	0	0	1	0
Prox1	0	0	0	0	0	0	1	0	0	0	1	0	0	0	1	1	0	0	0	0
Ptges2	0	0	0	0	1	0	0	1	0	0	0	0	0	1	0	0	0	0	0	1
Ptprc	0	0	0	1	0	0	0	0	0	0	0	1	0	0	0	1	0	0	1	0
Ptpru	0	0	0	0	1	0	0	0	1	0	0	1	0	0	0	0	1	0	0	0
Pvalb	0	1	0	0	1	0	1	0	1	0	0	0	0	0	0	0	0	0	0	0
Rapgefl1	0	0	0	1	0	0	0	0	0	0	1	0	0	0	0	1	1	0	0	0
Rorb	1	0	0	0	0	0	0	0	0	0	0	0	0	1	0	0	1	0	1	0
Rorc	0	0	0	0	0	0	0	1	0	0	1	1	0	0	0	1	0	0	0	0
Rskr	0	1	0	0	0	1	0	0	0	0	0	1	0	0	0	1	0	0	0	0
Rspo1	0	0	0	1	1	0	0	0	0	0	0	0	0	0	1	0	0	0	1	0
Rxfp1	0	0	1	1	0	1	0	0	0	0	0	0	0	0	0	0	0	1	0	0
Satb2	0	0	1	0	0	0	1	1	0	0	0	0	0	0	0	0	1	0	0	0
Scube1	0	0	0	0	1	1	0	0	0	0	0	0	0	0	1	0	0	0	0	1
Selplg	0	0	0	1	0	1	0	0	0	0	0	1	0	0	0	0	0	0	0	1
Serpina3n	0	0	1	1	0	0	0	1	1	0	0	0	0	0	0	0	0	0	0	0
Serpinf1	0	1	0	0	0	0	0	0	1	1	0	0	0	0	1	0	0	0	0	0
Slc17a6	0	0	0	1	0	1	0	0	0	1	0	0	0	0	0	0	0	0	1	0
Slc17a7	0	0	0	0	0	0	1	0	0	1	0	0	1	0	0	0	0	0	1	0
Slc17a8	0	1	0	0	0	0	0	0	0	0	0	0	0	0	0	1	0	0	1	1
Slc30a3	0	1	0	1	0	0	0	0	0	0	0	0	0	0	0	0	0	1	0	1
Slc32a1	0	0	1	1	0	0	1	0	0	0	0	0	1	0	0	0	0	0	0	0
Slc6a20a	0	0	0	1	0	0	0	1	0	0	0	0	0	0	1	0	0	1	0	0
Smoc2	0	1	0	1	0	1	0	0	0	0	0	0	0	0	0	0	1	0	0	0
Sncg	0	0	0	0	0	1	0	0	1	1	0	0	1	0	0	0	0	0	0	0
Sox10	0	0	0	0	0	0	0	0	0	0	0	1	1	1	0	0	0	0	1	0
Sox6	0	0	0	0	0	1	0	0	0	1	0	1	0	0	0	0	0	1	0	0
Spi1	1	0	0	0	1	0	0	0	0	0	1	0	1	0	0	0	0	0	0	0
Sst	0	0	1	0	0	0	1	0	0	0	0	0	0	0	0	1	0	0	0	1
Sulf1	0	0	0	0	0	0	0	0	1	0	0	0	0	1	0	0	0	0	1	1
Sulf2	0	0	1	1	0	0	0	0	0	0	1	0	0	0	0	0	0	0	1	0
Syt6	0	0	0	0	0	0	0	0	1	1	0	0	0	0	0	0	1	0	0	1
Tap1	1	0	0	1	0	0	0	0	0	0	0	0	1	1	0	0	0	0	0	0
Tbr1	0	0	0	1	1	0	0	0	0	0	0	0	0	1	0	0	0	1	0	0
Tbx21	0	0	0	0	0	0	1	0	0	0	0	1	1	0	0	0	0	0	0	1
Tcap	1	0	1	0	0	0	0	0	0	0	0	1	0	0	0	1	0	0	0	0
Tgfb1	0	0	0	0	1	1	1	0	0	0	0	1	0	0	0	0	0	0	0	0
Tgfb2	0	0	0	0	0	0	0	1	0	1	0	0	0	1	1	0	0	0	0	0
Tgfb3	0	0	1	0	0	0	0	0	0	0	0	0	0	0	1	1	0	0	1	0
Th	0	0	0	0	1	0	0	0	0	0	1	0	0	0	0	0	1	1	0	0
Tmem132c	0	0	0	0	0	0	0	1	0	0	1	0	0	0	0	0	1	0	1	0
Tmem8	1	1	0	0	1	0	0	0	0	0	0	0	0	0	0	0	0	0	0	1
Tnf	1	1	0	0	0	0	0	1	0	0	0	0	0	0	0	0	1	0	0	0
Trabd2b	0	0	0	1	0	0	0	0	0	0	0	0	0	1	0	1	0	0	0	1
Trem2	0	1	0	0	0	1	0	1	0	0	0	0	0	0	0	0	0	0	0	1
Trim30a	1	0	0	0	0	1	0	0	0	1	0	0	0	0	0	1	0	0	0	0
Tshz2	1	0	0	0	0	0	0	1	0	0	1	0	0	0	1	0	0	0	0	0
Ttr	0	0	1	0	0	0	1	0	0	1	1	0	0	0	0	0	0	0	0	0
Ttyh2	0	0	0	0	0	0	0	0	0	0	0	1	0	0	0	1	1	0	0	1
Uaca	0	0	1	0	1	0	0	1	0	1	0	0	0	0	0	0	0	0	0	0
Vip	1	0	0	0	0	1	0	0	0	0	0	1	1	0	0	0	0	0	0	0
Vipr2	0	0	0	1	0	0	0	1	0	0	0	0	1	0	0	0	0	0	1	0
Vtn	1	1	0	0	0	0	0	0	0	0	0	0	1	0	0	1	0	0	0	0
Vwc2l	0	0	1	0	1	0	0	0	1	0	0	0	0	0	0	0	0	1	0	0
Blank-0	0	1	0	0	1	1	0	0	0	0	0	0	0	1	0	0	0	0	0	0
Blank-1	0	1	0	0	0	0	0	0	0	0	0	0	0	0	1	0	0	1	1	0
Blank-2	0	0	1	0	0	0	1	0	0	0	0	0	0	1	0	0	0	1	0	0
Blank-3	0	0	0	0	0	1	0	0	1	0	0	0	0	0	0	1	0	1	0	0
Blank-4	0	0	0	1	0	0	1	0	0	0	1	0	0	0	0	0	0	1	0	0
Blank-5	0	0	0	0	1	0	0	1	0	0	0	0	1	0	0	1	0	0	0	0
Blank-6	0	0	0	1	0	0	0	0	0	0	0	0	1	0	0	1	0	1	0	0
Blank-7	0	0	0	1	0	0	0	0	0	0	0	0	1	0	1	0	1	0	0	0
Blank-8	0	1	0	0	0	0	1	0	0	0	0	0	0	0	0	1	0	1	0	0
Blank-9	0	0	0	0	0	0	1	0	1	0	0	0	0	1	0	0	1	0	0	0
Blank-10	0	0	1	0	1	0	0	0	1	0	0	0	0	0	0	0	0	1	0	0

### Sheet: Aging Codebook
Gene	RS0708	RS0730	RS0763	RS0793	RS0805	RS0820	RS0896	RS0967	RS0994	RS0996	RS1040	RS1047	RS1199	RS1261	RS1312	RS1316	RS1326	RS1334	RS1404	RS3505
Pcdhb16	0	0	0	0	0	0	0	1	1	0	1	0	1	0	0	0	0	0	0	0
Prom1	0	0	1	0	0	0	1	0	0	0	1	0	0	0	0	0	0	0	0	1
Parp8	0	0	0	0	0	1	0	0	0	0	0	0	0	0	1	0	0	1	0	1
5033421B08Rik	1	0	1	0	0	1	0	0	0	0	0	0	0	0	0	0	0	1	0	0
Casr	0	0	0	0	1	0	0	0	0	0	0	1	0	0	0	0	0	1	1	0
Greb1	0	0	0	1	0	1	0	0	0	1	0	0	0	0	1	0	0	0	0	0
Lnpep	0	1	0	0	0	1	0	0	0	0	0	1	0	0	0	0	0	1	0	0
Lrrc9	0	1	0	0	0	0	1	0	0	0	0	1	0	1	0	0	0	0	0	0
Sptb	0	0	0	0	0	1	0	1	0	0	0	0	1	0	0	0	0	1	0	0
Ano3	1	0	0	0	1	0	0	0	0	0	0	0	0	0	1	0	1	0	0	0
Adgrg6	0	0	1	1	0	0	1	0	0	0	0	0	0	0	0	0	0	0	1	0
Glis3	0	1	0	0	0	0	0	0	1	1	0	0	0	0	0	0	0	0	1	0
Sfmbt2	0	0	1	0	0	0	0	0	0	0	1	0	1	0	0	0	0	0	1	0
Nfia	1	0	1	0	0	0	1	0	0	0	0	0	0	0	1	0	0	0	0	0
Rbpj	0	1	0	0	0	0	0	0	0	0	0	0	0	1	0	0	0	1	0	1
Skap2	0	0	0	0	0	0	0	0	0	0	0	0	0	0	1	1	1	0	0	1
Ago3	0	1	0	1	0	0	0	0	0	0	0	0	0	0	0	0	0	0	1	1
Cntnap3	0	1	0	0	0	0	0	0	0	0	0	1	0	0	1	0	0	0	0	1
Col4a3	0	0	0	0	0	0	1	0	0	1	0	0	0	1	0	0	0	0	1	0
Meis2	0	0	0	0	1	0	0	1	0	0	1	0	0	0	0	0	0	0	0	1
7630403G23Rik	0	0	0	0	0	0	1	0	0	0	1	0	0	0	1	0	0	0	1	0
Plekhg1	1	0	0	0	1	0	0	0	0	0	0	0	0	1	0	0	0	0	1	0
Grin2b	0	1	0	1	0	0	1	0	0	0	0	0	0	0	0	0	1	0	0	0
Arnt2	0	0	0	0	0	1	0	0	0	0	1	0	0	0	0	0	1	0	0	1
Onecut2	0	0	1	0	0	0	0	1	0	0	0	0	1	0	0	0	1	0	0	0
A530053G22Rik	0	0	0	0	0	0	0	1	0	0	0	1	0	0	0	0	1	1	0	0
Cdkn1a	0	0	1	0	1	0	0	0	0	1	0	0	0	0	0	0	0	0	1	0
Tiparp	0	0	1	0	0	0	0	0	0	1	0	0	0	0	1	0	1	0	0	0
Slc24a3	1	0	0	0	1	1	0	1	0	0	0	0	0	0	0	0	0	0	0	0
Arid5b	0	1	0	1	0	0	0	1	0	0	0	0	1	0	0	0	0	0	0	0
Hivep2	0	0	0	0	0	0	0	0	0	1	0	0	0	0	0	1	0	1	0	1
Gsg1l	1	1	1	1	0	0	0	0	0	0	0	0	0	0	0	0	0	0	0	0
Mxi1	0	0	0	1	0	0	0	0	0	0	0	0	1	1	0	0	0	0	1	0
Foxn3	0	0	1	0	1	0	0	0	0	0	0	1	0	0	0	0	0	0	0	1
Ebf1	0	0	0	1	0	0	0	1	1	0	0	1	0	0	0	0	0	0	0	0
Parp2	0	1	0	0	0	0	0	0	0	0	1	0	1	0	0	0	0	0	0	1
Igf1	0	0	0	0	0	0	0	0	0	1	0	1	1	0	0	0	0	0	1	0
Aff1	1	0	0	0	0	0	0	0	1	1	0	0	0	0	0	1	0	0	0	0
Fmo2	0	1	1	0	0	0	0	0	0	1	0	0	0	0	0	1	0	0	0	0
Zfp608	1	0	0	0	0	1	0	0	0	1	0	0	0	0	0	0	0	0	0	1
Banp	0	0	0	1	0	0	1	0	0	0	0	0	0	0	1	1	0	0	0	0
Hs3st3a1	0	1	0	1	0	0	0	0	0	1	0	0	0	1	0	0	0	0	0	0
Fbxl7	0	0	0	0	0	0	0	1	0	0	0	0	1	0	1	0	0	0	0	1
Tox2	1	0	0	0	0	0	0	0	1	0	0	1	0	0	0	0	0	0	1	0
Zfp804a	0	1	0	0	0	0	0	0	1	0	0	1	0	0	0	1	0	0	0	0
Sirt7	0	0	1	1	0	0	0	0	0	0	1	0	0	0	0	0	0	1	0	0
Prr5l	0	0	0	0	0	0	0	0	1	1	0	0	0	0	1	0	0	1	0	0
Htr2c	0	0	0	1	0	0	0	0	0	1	0	0	1	0	0	0	0	0	0	1
Klf7	0	0	0	0	0	0	0	0	1	0	0	0	1	0	0	0	1	0	0	1
Timp2	0	0	1	0	0	0	0	0	0	0	0	0	1	0	0	1	0	0	0	1
Maf	1	0	0	1	0	0	0	0	0	0	0	0	1	0	0	1	0	0	0	0
Nfe2l2	0	0	0	0	0	0	0	1	0	0	1	0	0	0	0	1	1	0	0	0
Grin3a	0	1	0	0	0	1	0	0	1	0	1	0	0	0	0	0	0	0	0	0
Tcf7l1	0	0	0	0	0	1	0	0	0	0	1	0	0	1	1	0	0	0	0	0
Sptan1	0	0	0	1	0	0	0	0	1	0	0	0	0	0	1	0	0	0	1	0
Zbtb16	0	1	0	0	0	0	1	0	1	0	0	0	0	0	0	0	0	0	0	1
Cntnap5a	1	0	0	0	0	0	0	0	1	0	1	0	0	0	1	0	0	0	0	0
Egflam	1	0	1	0	0	0	0	0	0	0	0	0	0	0	0	0	0	0	1	1
Npas3	0	0	1	0	0	0	1	1	0	0	0	0	0	0	0	1	0	0	0	0
Ctsb	1	0	0	1	0	1	0	0	1	0	0	0	0	0	0	0	0	0	0	0
Igf2bp3	1	0	0	0	0	0	0	1	0	0	1	0	0	0	0	0	0	1	0	0
Cldn34c1	0	0	0	0	1	0	0	1	0	0	0	0	0	0	0	1	0	1	0	0
Ikzf2	0	0	0	1	0	0	0	0	0	0	1	0	0	0	1	0	0	0	0	1
Ctsd	0	0	0	1	1	0	1	0	0	1	0	0	0	0	0	0	0	0	0	0
Bbx	0	1	0	0	0	0	0	1	0	0	0	0	0	0	0	0	1	0	1	0
Man1a	0	1	0	0	0	1	1	0	0	0	0	0	1	0	0	0	0	0	0	0
Trio	0	0	1	1	0	0	0	0	1	1	0	0	0	0	0	0	0	0	0	0
Cdh13	0	0	0	0	0	0	0	0	1	1	0	1	0	0	0	0	0	0	0	1
Creb3l2	1	0	0	0	0	0	1	0	1	0	0	0	0	0	0	0	0	1	0	0
Adam12	1	1	0	0	0	0	0	0	0	0	1	0	0	0	0	0	0	0	1	0
Cd63	0	0	0	1	0	0	0	0	0	0	0	0	0	1	0	1	0	0	0	1
Myt1l	1	0	1	0	0	0	0	0	0	1	1	0	0	0	0	0	0	0	0	0
Axl	0	1	0	0	0	0	0	1	0	0	0	0	0	1	0	1	0	0	0	0
Marcks	1	0	0	0	0	0	0	1	0	0	0	0	0	0	0	1	0	0	0	1
Nr6a1	0	0	0	0	0	0	0	0	0	1	1	0	0	0	0	0	0	1	1	0
Parp11	0	0	0	0	0	0	0	1	0	1	0	0	0	0	0	0	1	0	0	1
Hs3st4	0	0	0	0	0	1	0	0	1	0	0	1	0	0	1	0	0	0	0	0
Aff3	0	1	0	0	0	1	0	0	0	0	0	0	0	1	0	0	0	0	1	0
Cd209g	0	1	0	0	1	0	1	0	0	0	0	0	0	0	0	1	0	0	0	0
Neat1	0	1	1	0	0	0	0	0	0	0	0	0	1	0	0	0	0	1	0	0
Sdk1	1	0	0	0	0	0	1	1	0	0	0	0	0	1	0	0	0	0	0	0
Nfib	1	0	0	0	0	1	0	0	0	0	0	0	0	1	0	1	0	0	0	0
Nmnat2	0	0	0	0	1	0	0	0	1	1	1	0	0	0	0	0	0	0	0	0
Fbln2	0	0	0	1	0	0	0	0	1	0	0	0	1	0	0	0	0	1	0	0
Zfp827	0	0	0	0	0	0	0	1	0	0	0	1	1	1	0	0	0	0	0	0
Hmgb1	0	0	0	0	0	0	0	0	1	0	0	0	0	1	0	1	1	0	0	0
9530026P05Rik	0	0	0	0	1	0	0	0	0	1	0	1	0	0	0	0	1	0	0	0
Maml3	0	0	0	0	0	1	0	0	1	0	0	0	1	0	0	0	0	0	1	0
C130026I21Rik	0	0	1	0	0	1	1	0	0	1	0	0	0	0	0	0	0	0	0	0
Herc6	0	0	0	1	0	0	1	0	0	0	0	1	0	0	0	0	0	0	0	1
Ncor2	0	0	0	0	0	0	0	1	1	0	0	0	0	0	1	1	0	0	0	0
Xdh	1	0	0	0	1	0	0	0	0	1	0	0	0	0	0	0	0	1	0	0
Tnc	1	0	0	1	0	0	0	0	0	0	0	0	0	0	0	0	0	1	1	0
Srebf2	0	0	0	0	0	0	1	0	1	0	0	0	1	0	0	1	0	0	0	0
Hif3a	0	0	0	0	0	0	0	0	0	0	0	1	0	0	1	0	1	0	1	0
Zfp385b	0	0	0	0	1	1	0	0	0	0	0	0	0	1	0	0	0	1	0	0
Lcorl	0	0	1	0	0	0	0	0	0	1	0	1	0	0	0	0	0	1	0	0
Tcf25	1	0	0	0	0	0	0	0	0	1	0	0	0	0	0	0	1	0	1	0
Chrm3	0	0	0	0	0	0	0	0	0	0	1	0	1	1	0	1	0	0	0	0
Abca1	0	0	0	1	1	0	0	0	0	0	0	0	0	0	1	0	0	1	0	0
Cntnap5b	0	0	0	1	0	1	0	1	0	0	0	0	0	0	0	1	0	0	0	0
Nr3c2	0	0	0	1	0	0	1	1	0	0	0	0	0	0	0	0	0	1	0	0
Trps1	0	0	0	0	0	0	0	0	1	0	1	0	0	0	0	0	1	1	0	0
Rsrp1	0	1	0	0	0	0	1	1	0	0	1	0	0	0	0	0	0	0	0	0
Ptpro	0	0	0	0	0	0	1	0	0	0	1	0	1	0	0	0	1	0	0	0
Itga8	0	0	0	0	1	1	1	0	0	0	0	1	0	0	0	0	0	0	0	0
Sox5	0	0	0	0	1	0	1	0	0	0	0	0	1	0	0	0	0	1	0	0
Col11a1	0	1	1	0	1	0	0	0	0	0	0	0	0	0	0	0	1	0	0	0
Parp1	0	0	1	0	0	0	1	0	1	0	0	1	0	0	0	0	0	0	0	0
Zbtb20	0	0	0	1	0	1	0	0	0	0	1	0	0	0	0	0	0	0	1	0
Cd38	0	0	0	0	1	0	1	0	1	0	0	0	0	0	0	0	0	0	1	0
Fstl5	0	1	0	0	0	0	0	0	0	0	0	0	0	0	1	0	0	1	1	0
Pde8a	0	1	1	0	0	0	0	0	0	0	0	1	0	0	0	0	0	0	1	0
Cdh9	0	0	1	1	0	0	0	0	0	0	0	0	0	0	0	0	1	0	0	1
Epb41l4a	0	1	0	0	0	0	0	0	0	0	1	0	0	0	1	0	1	0	0	0
Tsc22d1	1	0	0	0	0	0	0	0	0	0	0	0	1	0	0	0	0	1	0	1
Lef1	0	1	0	0	0	1	0	1	0	0	0	0	0	0	0	0	0	0	0	1
Mef2c	0	0	0	0	1	0	0	0	0	0	1	0	0	0	0	0	1	0	1	0
Shisa6	0	0	0	0	0	0	0	0	0	0	1	1	0	0	0	0	0	0	1	1
Pde3a	1	0	0	0	0	0	1	0	0	0	0	0	0	0	0	1	0	0	1	0
Hivep3	1	0	0	0	0	0	0	1	0	0	0	0	1	0	0	0	0	0	1	0
Lilrb4a	0	0	1	0	0	0	1	0	0	0	0	0	1	1	0	0	0	0	0	0
3222401L13Rik	0	0	0	1	0	0	0	0	0	0	1	0	0	1	0	0	1	0	0	0
Sox2ot	0	0	0	1	1	0	0	0	1	0	0	0	0	0	0	0	1	0	0	0
Sirt3	1	0	1	0	0	0	0	0	0	0	0	1	0	1	0	0	0	0	0	0
Klf12	0	0	0	0	0	0	0	0	0	1	0	0	1	1	0	0	1	0	0	0
Sirt2	0	1	0	0	0	1	0	0	0	0	0	0	0	0	1	1	0	0	0	0
St8sia6	0	0	0	0	1	0	1	0	0	0	0	0	0	0	1	0	0	0	0	1
Astn2	0	0	0	1	0	0	0	1	0	0	0	0	0	1	1	0	0	0	0	0
Trp53	0	0	0	1	1	1	0	0	0	0	0	0	0	0	0	0	0	0	0	1
Plch1	0	0	0	0	0	1	0	0	0	0	0	1	1	0	0	0	0	0	0	1
Zc3hav1	0	0	1	0	1	0	0	1	1	0	0	0	0	0	0	0	0	0	0	0
Mitf	0	0	0	0	0	0	0	1	0	0	1	0	0	1	0	0	0	0	1	0
Ccnd2	0	0	1	1	0	1	0	0	0	0	0	0	1	0	0	0	0	0	0	0
Adarb2	0	0	1	0	0	0	0	0	0	0	0	0	0	1	1	0	0	1	0	0
Nampt	0	0	1	0	0	1	0	1	0	0	1	0	0	0	0	0	0	0	0	0
Rora	0	0	1	0	0	0	0	0	0	0	0	1	0	0	1	1	0	0	0	0
Prdm16	0	0	0	0	0	0	0	0	1	0	1	1	0	1	0	0	0	0	0	0
Hmbox1	0	0	0	0	0	0	0	0	0	0	1	0	0	0	1	1	0	1	0	0
Thrb	0	0	1	0	1	0	0	0	0	0	0	0	1	0	1	0	0	0	0	0
Fbn2	0	1	0	0	0	0	0	0	0	0	0	1	1	0	0	0	1	0	0	0
Serinc3	1	0	0	0	0	0	0	1	0	0	0	1	0	0	1	0	0	0	0	0
Frmd4b	0	0	0	0	0	0	0	0	0	1	0	1	0	1	0	1	0	0	0	0
B230323A14Rik	0	0	0	0	0	1	0	0	0	0	0	0	0	0	0	0	1	1	1	0
Sparc	0	0	0	0	1	0	0	0	1	0	0	0	1	1	0	0	0	0	0	0
Parp4	0	0	0	0	1	0	0	0	0	0	0	0	0	1	1	1	0	0	0	0
Gpc5	0	1	0	0	0	0	0	0	0	0	0	0	1	0	0	1	0	0	1	0
Cp	1	0	0	0	0	0	1	0	0	0	0	0	0	0	0	0	1	0	0	1
9630014M24Rik	1	1	0	0	1	0	0	0	0	0	0	0	0	0	0	0	0	0	0	1
Elf2	0	0	0	0	1	0	0	0	1	0	0	0	0	0	0	1	0	0	0	1
Tafa1	0	0	1	0	0	1	0	0	0	0	0	0	0	1	0	0	0	0	0	1
Rreb1	0	0	0	0	0	0	1	0	1	0	0	0	0	0	1	0	1	0	0	0
Crispld1	0	0	0	0	0	0	0	1	0	1	0	0	0	0	0	1	0	0	1	0
Kcnip3	0	1	0	1	1	0	0	0	0	0	0	1	0	0	0	0	0	0	0	0
Cd9	1	0	0	0	1	0	0	0	0	0	0	1	0	0	0	1	0	0	0	0
Vim	0	1	0	0	0	0	0	1	0	1	0	0	0	0	1	0	0	0	0	0
Lyz2	0	0	1	0	1	0	0	0	0	0	1	0	0	0	0	1	0	0	0	0
Olig2	1	0	0	0	0	1	0	0	0	0	0	1	0	0	0	0	1	0	0	0
Hipk2	1	1	0	0	0	0	0	0	0	0	0	0	1	1	0	0	0	0	0	0
Ntn1	0	0	0	0	0	0	0	1	1	0	0	0	0	0	0	0	0	0	1	1
Tnfsf8	0	0	0	1	0	0	1	0	1	0	0	0	0	1	0	0	0	0	0	0
Tnks	1	0	0	0	0	0	1	0	0	0	0	1	1	0	0	0	0	0	0	0
Hmgcr	0	0	0	1	0	0	0	0	0	0	0	1	0	0	0	1	1	0	0	0
Pbx3	1	0	0	0	0	0	0	0	0	0	0	0	0	0	0	1	1	1	0	0
Ephb1	0	0	0	0	0	0	1	1	0	1	0	0	1	0	0	0	0	0	0	0
E2f3	0	0	1	0	0	0	0	0	1	0	0	0	0	0	0	0	0	1	1	0
Dach1	1	0	0	0	1	0	0	0	0	0	1	0	1	0	0	0	0	0	0	0
Apoe	0	0	0	0	0	1	0	1	0	1	0	1	0	0	0	0	0	0	0	0
Tead2	0	0	0	0	0	0	1	0	0	0	0	0	0	1	0	1	0	1	0	0
Fth1	0	0	0	0	0	1	0	0	0	1	0	0	0	0	0	1	1	0	0	0
Arhgap6	0	1	0	0	1	0	0	0	0	0	1	0	0	1	0	0	0	0	0	0
Kctd8	0	0	0	0	0	1	1	0	0	0	0	0	0	1	0	0	1	0	0	0
Rarb	1	0	0	0	0	0	0	0	1	0	0	0	0	1	0	0	0	0	0	1
Jazf1	0	1	0	0	1	0	0	0	1	0	0	0	0	0	1	0	0	0	0	0
Mei1	0	0	0	0	0	1	0	0	1	0	0	0	0	0	0	1	0	1	0	0
Sp100	0	0	0	1	1	0	0	0	0	0	0	0	0	0	0	1	0	0	1	0
Zfp462	0	0	0	0	0	0	0	0	0	0	0	1	0	1	0	0	1	0	0	1
Olig1	0	0	0	0	1	0	0	1	0	0	0	0	0	0	1	0	0	0	1	0
Cd74	0	0	1	1	1	0	0	0	0	0	0	0	0	1	0	0	0	0	0	0
Rspo3	0	0	0	0	0	0	0	0	1	0	1	0	0	0	0	1	0	0	1	0
Trpc6	0	0	0	0	0	0	0	1	0	1	0	0	0	1	0	0	0	1	0	0
Jdp2	1	0	0	1	0	0	0	0	0	1	0	1	0	0	0	0	0	0	0	0
Sirt5	0	0	0	0	0	0	0	0	0	0	0	0	0	1	1	0	0	0	1	1
Eif5b	0	0	0	0	0	1	1	1	0	0	0	0	0	0	1	0	0	0	0	0
Pde10a	0	0	0	0	0	0	1	1	0	0	0	1	0	0	0	0	0	0	1	0
Atp10b	0	0	0	0	0	1	1	0	0	0	1	0	0	0	0	0	0	1	0	0
S100a10	1	0	0	1	0	0	1	0	0	0	1	0	0	0	0	0	0	0	0	0
Creb5	0	0	0	1	0	0	0	1	0	1	1	0	0	0	0	0	0	0	0	0
Mamdc2	0	0	0	0	0	1	1	0	0	0	0	0	0	0	0	0	0	0	1	1
Pappa	0	0	0	0	0	0	1	0	0	0	1	1	0	0	0	1	0	0	0	0
Hsbp1	0	0	0	0	0	0	0	0	0	0	0	1	1	0	0	1	0	1	0	0
Dgka	0	0	1	0	0	1	0	0	1	0	0	0	0	0	0	0	1	0	0	0
Adra1a	0	1	0	0	0	0	0	0	0	1	1	1	0	0	0	0	0	0	0	0
Nkain3	0	0	0	0	1	0	0	0	0	0	0	0	1	0	0	1	1	0	0	0
Ildr2	0	0	0	1	0	0	0	0	0	0	0	1	0	1	0	0	0	1	0	0
Meis1	0	0	0	0	0	0	1	0	0	0	0	1	0	0	1	0	0	1	0	0
Zfhx3	0	1	1	0	0	0	0	0	1	0	0	0	0	1	0	0	0	0	0	0
Scg2	0	0	0	0	0	0	0	0	0	1	0	0	1	0	1	1	0	0	0	0
Csrnp3	0	0	1	0	0	1	0	0	0	0	0	0	0	0	0	1	0	0	1	0
9330185C12Rik	0	0	1	0	0	0	0	0	0	0	1	1	0	0	0	0	1	0	0	0
Zeb1	0	1	0	0	0	0	1	0	0	1	0	0	0	0	0	0	0	1	0	0
Dpysl3	0	0	0	1	0	0	0	0	0	0	1	1	1	0	0	0	0	0	0	0
Agbl1	0	1	0	0	1	1	0	0	0	1	0	0	0	0	0	0	0	0	0	0
Bach2	0	0	0	0	1	0	0	0	0	0	0	0	0	0	0	0	1	1	0	1
Blank-0	0	0	0	1	0	0	0	0	0	0	0	0	1	0	1	0	1	0	0	0
Blank-1	1	1	0	0	0	0	0	0	1	0	0	0	0	0	0	0	1	0	0	0
Blank-2	0	0	0	0	0	1	0	0	1	1	0	0	0	1	0	0	0	0	0	0
Blank-3	0	1	0	0	0	0	0	1	1	0	0	0	0	0	0	0	0	1	0	0
Blank-4	1	0	0	1	0	0	0	1	0	0	0	0	0	0	0	0	1	0	0	0
Blank-5	1	0	0	0	0	0	0	0	0	1	0	0	0	1	1	0	0	0	0	0
Blank-6	1	0	0	0	0	1	0	0	0	0	0	0	1	0	1	0	0	0	0	0
Blank-7	0	0	0	1	0	0	0	0	0	1	0	0	0	0	0	0	1	1	0	0
Blank-8	0	0	0	0	1	0	0	0	0	0	0	0	1	0	0	0	0	0	1	1
Blank-9	0	0	0	0	1	0	0	0	0	1	0	0	0	1	0	0	0	0	0	1
Blank-10	0	0	1	0	0	0	1	0	0	0	0	0	0	0	0	0	1	1	0	0
Blank-11	0	1	0	1	0	0	0	0	0	0	0	0	0	0	0	1	0	1	0	0
Blank-12	0	0	0	0	0	1	0	0	0	1	1	0	1	0	0	0	0	0	0	0
Blank-13	0	0	0	0	1	0	1	1	0	0	0	0	0	0	0	0	1	0	0	0
Blank-14	0	0	1	0	0	0	0	1	0	0	0	0	0	0	0	0	0	1	0	1
Blank-15	1	0	1	0	0	0	0	0	1	0	0	0	1	0	0	0	0	0	0	0
Blank-16	0	0	0	0	1	0	0	0	0	0	1	1	0	0	1	0	0	0	0	0
Blank-17	0	0	1	0	0	0	0	0	0	0	0	0	0	1	0	0	1	0	1	0
Blank-18	0	0	1	0	0	0	0	0	1	0	0	0	0	0	1	0	0	0	0	1
