## Supplemental Table 3 for "Mapping the cellular and molecular organization of mouse cerebral aging by single-cell transcriptome imaging"

### Sheet: si_readout_seqs
Table S3: MERFISH readout probes. For each readout probe, the bit number, readout probe sequence name, and readout probe sequence are provided.
Bit Number	Readout Probe Name	Readout Sequence
1	RS0015	ATCCTCCTTCAATACATCCC
2	RS0083	ACACTACCACCATTTCCTAT
3	RS0095	ACTCCACTACTACTCACTCT
4	RS0109	ACCCTCTAACTTCCATCACA
5	RS0175	ACCACAACCCATTCCTTTCA
6	RS0237	TTTCTACCACTAATCAACCC
7	RS0247	ACCCTTTACAAACACACCCT
8	RS0255	TCCTATTCTCAACCTAACCT
9	RS0307	TATCCTTCAATCCCTCCACA
10	RS0332	ACATTACACCTCATTCTCCC
11	RS0343	TTTACTCCCTACACCTCCAA
12	RS0384	TTCTCCCTCTATCAACTCTA
13	RS0406	ACCCTTACTACTACATCATC
14	RS0451	TCCTAACAACCAACTACTCC
15	RS0468	TCTATCATTACCCTCCTCCT
16	RS0548	TATTCACCTTACAAACCCTC
17	RS0578	AAACACACACTAAACCACCC
18	RS0584	AACTCATCTCAATCCTCCCA
19	RS0639	TATCTCATCAATCCCACACT
20	RS0707	TCTATCATCTCCAAACCACA
21	RS0708	TCCAACTCATCTCTAATCTC
22	RS0730	AATACTCTCCCACCTCAACT
23	RS0763	ATAAATCATTCCCACTACCC
24	RS0793	ACCCAACACTCATAACATCC
25	RS0805	TTCCTAACAAATCACATCCC
26	RS0820	TTCTTCCCTCAATCTTCATC
27	RS0896	TACTACAAACCCATAATCCC
28	RS0967	TCCTCATCTTACTCCCTCTA
29	RS0994	AATCTCACCTTCCACTTCAC
30	RS0996	TTACCTCTAACCCTCCATTC
31	RS1040	ACTTTCCACATACTATCCCA
32	RS1047	ACCTTTCTCCATACCCAACT
33	RS1199	TCAAACTTTCCAACCACCTC
34	RS1261	ACACCATTTATCCACTCCTC
35	RS1312	TCCCAACTAACCTAACATTC
36	RS1316	ACATCCTAACTACAACCTTC
37	RS1326	ATCCTCACTACATCATCCAC
38	RS1334	TCTCACACCACTTTCCTCAT
39	RS1404	TCCCTATCAATCTCCATAAC
40	RS3505	AACTACATACTCCCTACCTC
